# The lipid droplet protein Jabba promotes actin remodeling downstream of prostaglandin signaling during Drosophila oogenesis

**DOI:** 10.1101/2025.05.09.653087

**Authors:** Jonathon M. Thomalla, Michelle S. Giedt, Roger P. White, Israel J. Wipf, Alicia Shipley, Michael A. Welte, Tina L. Tootle

**Affiliations:** Department of Molecular Biology and Genetics, Cornell University, Ithaca, NY; Department of Biology, University of Iowa, Iowa City, IA; Department of Biology, University of Rochester, Rochester, NY

## Abstract

Growing evidence supports that lipid droplets (LDs) are critical for producing high-quality oocytes. However, the functions of LDs during oocyte development remain largely unknown. Using Drosophila oogenesis as a model, we previously discovered the LD-associated Adipose Triglyceride Lipase (ATGL) promotes actin remodeling necessary for oocyte development by providing the substrate for producing lipid signals termed prostaglandins (PGs). Here we find that Jabba, a LD-associated protein best known for its role in anchoring other proteins to LDs, also promotes PG-dependent actin remodeling. Overexpression of Jabba results in thickened cortical actin and excessive actin bundles, whereas loss of Jabba results in cortical actin breakdown and severely defective actin bundle formation. We find that Jabba regulates actin remodeling independently of ATGL but in conjunction with PG signaling. These data support that there are two PG signaling pathways that promote actin remodeling: one PG pathway that is dependent on ATGL and the other requires Jabba. Overexpression of Jabba rescues the actin defects when PG signaling is lost. Together these data lead to the model that PGs produced independently of ATGL positively regulate Jabba to promote actin remodeling necessary for follicle morphogenesis and the production of a fertilization competent oocyte.

**Significance statement:**

- Across organisms, lipid droplets accumulate during oocyte development and are implicated in fertility. The functions of lipid droplets during oogenesis are poorly understood.
- The authors use the genetic tools and well-characterized process of Drosophila oogenesis to reveal that Jabba, a lipid droplet anchoring protein, is a new downstream effector of prostaglandin signaling and promotes actin remodeling necessary for producing a fertilization competent oocyte.
- The results extend prior studies connecting lipid droplet proteins, prostaglandins, and actin remodeling, providing insight into how these critical conserved factors contribute to high-quality oocytes.
