## Supplementary material for "The lipid droplet protein Jabba promotes actin remodeling downstream of prostaglandin signaling during Drosophila oogenesis": Table S1

### Sheet: Sheet1
Key Resources Table
Reagent type (species) or resource	Designation	Source or reference	Identifiers	Additional information
genetic reagent (Drosophila melanogaster)	y1w1	Bloomington Drosophila Stock Center	RRID:BDSC_1495	genotype y1w1
genetic reagent (Drosophila melanogaster)	pxtEY03052	Bloomington Drosophila Stock Center	FLYB:FBgn0261987	genotype: y1w67c23;P{EPgy}pxtEY
genetic reagent (Drosophila melanogaster)	pxtf01000	Harvard Exelixis Collection; Thibault 2004		Pbac[WH}Pxtf01000
genetic reagent (Drosophila melanogaster)	bmm1	Gronke et al., 2003		genotype: w;bmm1/Sb
genetic reagent (Drosophila melanogaster)	Oregon R	Bloomington Drosophila Stock Center	RRID:BDSC_5
genetic reagent (Drosophila melanogaster)	Jabbazl01	Li et al., 2012		Imprecise excision of P-element P{XP}d03001
genetic reagent (Drosophila melanogaster)	JabbaDL	Li et al., 2012		Imprecise excision of P-element P{XP}d03001
genetic reagent (Drosophila melanogaster)	oskar GAL4 (3rd chromosome)	Anne Ephrussi, EMBL Heidelberg Germany; Telley, 2012	RRID:BDSC_44241	genotype: w[1118]; P{w[+mC]=osk-GAL4::VP16}A11/CyO
genetic reagent (Drosophila melanogaster)	Jabba RNAi	Bloomington Drosophila Stock Center	RRID:BDSC_36852	genotype y[1] sc[*] v[1] sev[21]; P{y[+t7.7] v[+t1.8]=TRiP.GL01111}attP2
genetic reagent (Drosophila melanogaster)	pJabba(2)	Thomalla et al., 2025		second chromosome, made for this paper
genetic reagent (Drosophila melanogaster)	pJabba(3)	Johnson et. al., 2018		third chromosome
antibody	Alexa Fluor 647 Phalloidin	Thermo Fisher Scientific (Invitrogen) Cat# A22287	RRID:AB_2620155	Dilution 1:250
antibody	Alexa Fluor 488 Phalloidin	Thermo Fisher Scientific (Invitrogen) Cat# A12379		Dilution 1:250
antibody	mouse anti-Cnx 99A 6-2-1	DSHB Cat# Cnx99A 6-2-1, Munro S., MRC Laboratory of Molecular Biology	AB_2722011	Dilution 1:100
antibody	rabbit anti-dCOX1 (Pxt)	Spracklen AJ; Mol Biol Cell. 2014	AB_2569638	Dilution 1:1000
antibody	rabbit anti-Jabba	Li, Z.; Curr Biol. 2012	AB_2568596	Dilution 1:1000
antibody	Alexa Fluor 568 Phalloidin	Thermo Fisher Scientific (Invitrogen) Cat# A12380		Dilution 1:250
antibody	goat anti-mouse IgG Alexa Fluor 488	Thermo Fisher (Invitrogen)	AB_2536161, RRID:AB_2536161	Dilution 1 to 1:000
antibody	goat anti-rabbit IgG Alexa Fluor 633	Thermo Fisher (Invitrogen)		Dilution 1 to 1:000
chemical compund	Hoechst 33342	Thermo Fisher Scientific		1mg/mL Diluted 1:1000
chemical compound	DAPI (4'6-diamidino-2-phenylindole	Thermo Fisher (Invitrogen) D3571 lot 699931		Dilution 1:5000
chemical compound	LipidSpot 610	Biotum	Cat No. 70069	Dilution 1:100
chemical compound	Nile red	Sigma Aldrich		1mg/mL stock diluted 1:50
chemical compound	12-[(7-nitro-2-1,3-benzoxadiazol-4-yl)amino] arachidonic acid	AvantiLipids	Cat No. 810106	1mg/mL stock diluted 5μM
chemical compound, drug	aspirin	Cayman Chemical Company, product No. 70260, Batch No. 0479934-28	Cat No. 50-78-2
chemical compound, drug	Penicillin/Streptomycin	Gibco/Life Technologies	Cat No. 15140-122	10000 u/mL Penicillin, 10mg/mL Streptomycin
chemical compound, drug	arachidonic acid	Cayman Chemical Company, product no. 90010, Batch	Cat No. 506-32-1
software, algorithm	R Project for Statistical Computing	www.r-project.org	RRID:SCR_001905
software, algorithm	Summary and Analysis of Extension Program Evaluation in R	https://cran.r-project.org/web/packages/rcompanion/index.html		Salvatore S. Mangiafico
software, algorithm	FIJI-FIJI is Just ImageJ	PMID 22743772	RRID:SCR_002285
software, algorithm	Leica Application Suite X (LAS X)	Leica Microsystems	RRID:SCR_013673
software, algorithm	Zen-Zeiss Efficient Navigation	Carl Zeiss Microscopy	RRID:SCR_021725
software, algorithm	GraphPad Prism	GraphPad	RRID:SCR_002798
software, algorithm	Image Studio Lite	Li-COR	RRID:SCR_013715
other	Leica Stellaris 8 Microscope	Leica Microsystems	RRID:SCR_024664
other	Zeiss LSM 980 Confocal Microscope with Airyscan	Carl Zeiss Microscopy	RRID:SCR_025048
other	Zeiss LSM 880 Confocal Microscope with Aryscan	Carl Zeiss Microscopy	RRID:SCR_020925
other	Zeiss LSM 700 Confocal Microscope	Carl Zeiss Microscopy	RRID:SCR_017377
other	Leica TCS SPE confocal microscope	Leica Microsystems	RRID:SCR_002140
other	Fetal Bovine Serum	Atlanta Biologics	Cat No. 1150H
other	Grace's Insect Medium	Corning	Cat No. 13-200-CV	Lot 10922010
other	Grace's Insect Medium	Lonza	Cat No. 11625130
other	Aqua Polymount	PolySciences	Cat. No. 18606-100
