## Supplementary material for "The lipid droplet protein Jabba promotes actin remodeling downstream of prostaglandin signaling during Drosophila oogenesis": Table S2

### Sheet: Sheet1
Figure 1-Jabba overexpression	Panel	Genotype
	A	y1w1
	A'	y1w1
	B	pJabba(2)/+
	B'	pJabba(2)/+
	C	pJabba(2)/pJabba(2)
	C'	pJabba(2)/pJabba(2)
	D	y1w1
		pJabba(2)/+ and pJabba(3)/+
		pJabba(2)/pJabba(2) and pJabba(3)/pJabba(3)
Figure 2-Homozygotes	A	y1w1
	A'	y1w1
	B	JabbaZl01/JabbaZl01
	B'	JabbaZl01/JabbaZl01
	C	bmm1/bmm1
	C'	bmm1/bmm1
	D	pxtf01000/pxtEY03052
	D'	pxtf01000/pxtEY03052
	E-G	y1w1
		JabbaZl01/JabbaZl01 and JabbaDL/JabbaDL
		bmm1/bmm1
		pxtf01000/pxtf01000 and pxtEY030502/pxtEY03052and pxtf01000/pxtEY03052
Figure 3 Jabba-ATGL interaction	A	JabbaZl01/+
	B	bmm1/+
	C	Jabbazl01/+; bmm1/+
	D-F	Jabbazl01/+
		bmm1/+
		Jabbazl01/+; bmm1/+
	H	y1w1
		bmm1/+
		y1w1
		Jabbazl01/+
Figure 4 Jabba-dCOX1 interaction	A	Jabbazl01/+
	B	pxtEY03052/+
	C	Jabbazl01/+; pxtf01000/+
	D-F	Jabbazl01/+ and JabbaDL/+
		pxtf01000/+ and pxtEY03052/+
		Jabbazl01/+; pxtf01000/+ and Jabbazl01/+; pxtEY03052 and JabbaDL/+; pxtf01000/+
Figure 5 Jabba is downstream of dCOX1	A	pJabba(2)/pJabba(2)
	B	pxtf01000/pxtEY03052
	C	pJabba(2)/pJabba(2); pxtf01000/pxtEY03052
Supplemental Figure 1	A	oskar GAL4/+
	B	UAS Jabba RNAi (TRiP.GL01111)
	C	UAS Jabba RNAi (TRiP.GL01111)/oskar GAL4
Supplemental Figure 2	A-A'"	Oregon R
	B-B'"	JabbaDL/JabbaDL
Supplemental Figure 3	A	Oregon R
	B	bmm1/bmm1
	C	JabbaDL/JabbaDL
	D	pxtf01000/pxtf01000
	E	Oregon R
		bmm1/bmm1
		JabbaDL/JabbaDL
		pxtf01000/pxtf01000
	F-H"	y1w1
Supplemental Figure 4	A	Oregon R
		Jabbazl01/Jabbazl01
		pxtf01000/pxtf01000
	B	Oregon R
		Jabbazl01/Jabbazl01
	C-C""	Oregon R
	D-D""	Jabbazl01/Jabbazl01
	E	Oregon R
		pxtf01000/pxtf01000
		Jabbazl01/Jabbazl01
	F	Oregon R
		pxtf01000/pxtf01000
	G-G""	Oregon R
	H-H""	pxtf01000/pxtf01000
Supplemental Figure 5	A	pJabba(2)/+
	B	pxtf01000/pxtEY03052
	C	pJabba(2)/+; pxtf01000/pxtEY03052
